# Targeted Protein Degradation through Recruitment of the CUL4A Complex Adaptor Protein DDB1

**DOI:** 10.1101/2023.08.11.553046

**Authors:** Margot Meyers, Sabine Cismoski, Anoohya Panidapu, Barbara Chie-Leon, Daniel K. Nomura

**Affiliations:** Department of Chemistry, University of California, Berkeley, Berkeley, CA 94720 USA; Novartis-Berkeley Translational Chemical Biology Institute; Innovative Genomics Institute, Berkeley, CA 94720 USA; Novartis Institutes for BioMedical Research, Emeryville, CA 94608 USA; Department of Molecular and Cell Biology, University of California, Berkeley, Berkeley, CA 94720 USA

**Keywords:** activity-based protein profiling, targeted protein degradation, DDB1, CUL4A, BRD4, androgen receptor, AR, covalent, chemoproteomics

## Abstract

Targeted protein degradation has arisen as a powerful therapeutic modality for eliminating proteins. Thus far, most heterobifunctional Proteolysis Targeting Chimeras (PROTACs) have utilized recruiters against substrate receptors of Cullin RING E3 ubiquitin ligases, such as cereblon and VHL. However, previous studies have surprisingly uncovered molecular glue degraders that exploit a CUL4A adaptor protein DDB1 to degrade neosubstrate proteins. Here, we sought to investigate whether DDB1 recruiters can be discovered that can be exploited for PROTAC applications. We utilized activity-based protein profiling and cysteine chemoproteomic screening to identify a covalent recruiter that targets C173 on DDB1 and exploited this recruiter to develop PROTACs against BRD4 and androgen receptor (AR). We demonstrated that the BRD4 PROTAC results in selective degradation of the short BRD4 isoform over the long isoform in a proteasome, NEDDylation, and DDB1-dependent manner. We also demonstrated degradation of AR with the AR PROTAC in prostate cancer cells. Our study demonstrated that covalent chemoproteomic approaches can be used to discover recruiters against Cullin RING adapter proteins and that these recruiters can be used for PROTAC applications to degrade neo-substrates.
