## Supplementary material for "Targeted Protein Degradation through Recruitment of the CUL4A Complex Adaptor Protein DDB1": Table S1

### Sheet: EN Structures 
Compound name	Structure
EN100
EN101
EN102
EN103
EN104
EN105
EN106
EN188
EN189
EN190
EN191
EN192
EN193
EN194
EN195
EN196
EN197
EN198
EN199
EN200
EN201
EN202
EN203
EN204
EN205
EN206
EN207
EN208
EN209
EN210
EN211
EN212
EN213
EN214
EN215
EN216
EN217
EN218
EN219
EN220
EN221
EN222
EN223
EN224
EN225
EN226
EN227
EN228
EN229
EN230
EN231
EN232
EN233
EN234
EN235
EN236
EN237
EN238
EN239
EN240
EN241
EN242
EN243
EN244
EN245
EN246
EN247
EN248
EN249
EN250
EN251
EN252
EN253
EN254
EN255
EN256
EN257
EN258
EN259
EN260
EN261
EN262
EN263
EN264
EN265
EN266
EN267
EN268
EN269
EN270
EN271
EN272
EN273
EN274
EN275
EN276
EN277
EN278
EN279
EN280
EN281
EN282
EN283
EN284
EN285
EN286
EN287
EN288
EN289
EN290
EN291
EN292
EN293
EN294
EN295
EN296
EN297
EN298
EN299
EN300
EN301
EN302
EN303
EN304
EN305
EN306
EN307
EN308
EN309
EN310
EN311
EN312
EN313
EN314
EN315
EN316
EN317
EN338
EN339
EN340
EN341
EN342
EN343
EN344
EN345
EN346
EN347
EN348
EN349
EN35
EN350
EN351
EN352
EN353
EN354
EN355
EN356
EN357
EN46
EN47
EN48
EN49
EN50
EN51
EN52
EN53
EN54
EN55
EN56
EN57
EN58
EN59
EN60
EN61
EN62
EN63
EN64
EN65
EN66
EN94
EN95
EN96
EN97
EN98
EN99
